# FULL-seq reveals isoform-specific regulatory architecture in single cells

**DOI:** 10.64898/2026.11.17.767299

**Authors:** Mingchao Wang, Jianhuan Qi, Francesco Monticolo, Xingjian Chen, Amanda Qiao, Lee Zou, Jian Shu

## Abstract

Gene regulation is commonly modeled at the gene level, yet genes express multiple isoforms from distinct transcription start sites whose regulatory architecture is not resolved by current approaches. Here we introduce FULL-seq, a scalable single-cell multiomic platform that jointly profiles chromatin accessibility and full-length transcript coverage from the same cell, enabling direct coupling of regulatory elements to alternative first exon (AFE) usage. FULL-seq achieves high sensitivity for both transcriptome and chromatin accessibility while providing transcript-wide coverage across mRNAs up to 15 kb with precise exon-level mapping. We uncover diverse promoter–AFE regulatory architectures, revealing distinct transcription factor programs across alternative first exons of the same gene, and show that gene-level annotation frameworks can obscure regulatory relationships in multi-promoter genes. Applying FULL-seq to human cancer cells further reveals metastasis-associated AFE programs that are not apparent from gene-level expression. These AFE programs were reproduced in independent colorectal cancer cell-line datasets, and CALB1 AFE activation was observed in a subset of liver metastases from an independent patient cohort. Furthermore, CRISPRi-mediated repression of metastasis-associated CALB1 AFEs reduced colorectal cancer cell migration. Together, our findings establish alternative promoter and first-exon usage as a functionally relevant layer of gene regulation and demonstrate that FULL-seq enables regulatory relationships and cellular phenotypes to be connected at the promoter–isoform level.
