## Supplementary Tables for "FULL-seq reveals isoform-specific regulatory architecture in single cells"

### Sheet: Table 1 CRISPR I sgRNA
sgRNA name	Transcript name	Sequence
CLAB1_Iso1_sgRNA1	NM_004929	GAATGAGATATCTGACACCT
CLAB1_Iso1_sgRNA2	NM_004929	TTGCTGGTTAATCAACGTCC
CLAB1_Iso1_sgRNA3	NM_004929	CTAAAGTTTGATACCCCAGG
CLAB1_Iso2_sgRNA1	ENST00000523716_5	GTGGTCACAAGGTGCTCAGT
CLAB1_Iso2_sgRNA2	ENST00000523716_5	CCAGGACAAGGAAATTCACA
CLAB1_Iso2_sgRNA3	ENST00000523716_5	ATGTGAAGAGACCACCAAAC

### Sheet: Table 2 qPCR primer
qPCR primer name	Transcript name	Sequence
CALB1_iso1_qF	NM_004929	ccctcatcacagcctcacag
CALB1_iso1_qR	NM_004929	tgcagctcctttccttccag
CALB1_iso2_qF	ENST00000523716_5	CACAGAGCAAAGAGCAGGA
CALB1_iso2_qR	ENST00000523716_5	GAGCTCCTGGATCAAGTTCTG

### Sheet: Table 3 CCLE_samples
Analysis order	Cell line	SRA run accession	Analysis group	BioProject accession	SRA study accession		Source and interpretation
1	CCK81	SRR8615251	Metastasis	PRJNA523380	SRP186687		https://www.ncbi.nlm.nih.gov/bioproject/PRJNA523380
2	SNU407	SRR8615317	Metastasis	PRJNA523380	SRP186687		38 analyzed samples: 21 Primary; 17 Metastasis.
3	SW620	SRR8615459	Metastasis	PRJNA523380	SRP186687
4	SKCO1	SRR8615680	Metastasis	PRJNA523380	SRP186687
5	NCIH508	SRR8615809	Metastasis	PRJNA523380	SRP186687
6	T84	SRR8615829	Metastasis	PRJNA523380	SRP186687
7	COLO201	SRR8616145	Metastasis	PRJNA523380	SRP186687
8	COLO678	SRR8615792	Metastasis	PRJNA523380	SRP186687
9	NCIH716	SRR8616153	Metastasis	PRJNA523380	SRP186687
10	OUMS23	SRR8615875	Metastasis	PRJNA523380	SRP186687
11	SNU175	SRR8615935	Metastasis	PRJNA523380	SRP186687
12	SNU503	SRR8615653	Metastasis	PRJNA523380	SRP186687
13	SNU61	SRR8616024	Metastasis	PRJNA523380	SRP186687
14	SNUC1	SRR8615475	Metastasis	PRJNA523380	SRP186687
15	KM12	SRR8615906	Metastasis	PRJNA523380	SRP186687
16	CL14	SRR8616140	Primary	PRJNA523380	SRP186687
17	HCC56	SRR8615451	Primary	PRJNA523380	SRP186687
18	MDST8	SRR8615580	Primary	PRJNA523380	SRP186687
19	SNU81	SRR8616022	Primary	PRJNA523380	SRP186687
20	SNUC5	SRR8615466	Primary	PRJNA523380	SRP186687
21	CACO2	SRR8616194	Primary	PRJNA523380	SRP186687
22	HCT116	SRR8615282	Primary	PRJNA523380	SRP186687
23	LS513	SRR8615392	Primary	PRJNA523380	SRP186687
24	SW48	SRR8615504	Primary	PRJNA523380	SRP186687
25	RKO	SRR8615803	Primary	PRJNA523380	SRP186687
26	SW948	SRR8615856	Primary	PRJNA523380	SRP186687
27	HT29	SRR8616032	Primary	PRJNA523380	SRP186687
28	HT55	SRR8616033	Primary	PRJNA523380	SRP186687
29	LS1034	SRR8615396	Primary	PRJNA523380	SRP186687
30	LS180	SRR8615398	Primary	PRJNA523380	SRP186687
31	SW1116	SRR8615924	Primary	PRJNA523380	SRP186687
32	SW1417	SRR8615563	Primary	PRJNA523380	SRP186687
33	SW1463	SRR8615564	Primary	PRJNA523380	SRP186687
34	SW403	SRR8616058	Primary	PRJNA523380	SRP186687
35	SW837	SRR8615854	Primary	PRJNA523380	SRP186687
36	CL11	SRR8616139	Primary	PRJNA523380	SRP186687
37	NCIH747	SRR8615462	Metastasis	PRJNA523380	SRP186687
38	LOVO	SRR8616185	Metastasis	PRJNA523380	SRP186687
